# FH variant pathogenicity promotes purine salvage pathway dependence in kidney cancer

**DOI:** 10.1101/2022.08.15.504023

**Authors:** Blake R. Wilde, Nishma Chakraborty, Nedas Matulionis, Stephanie Hernandez, Daiki Ueno, Michayla E. Gee, Edward D. Esplin, Karen Ouyang, Keith Nykamp, Brian Shuch, Heather R. Christofk

## Abstract

The tricarboxylic citric acid cycle enzyme fumarate hydratase (FH) is a tumor suppressor. When lost in cells, its substrate fumarate accumulates to mM levels and drives oncogenic signaling and transformation. Germline alterations lead to an autosomal dominant condition known as hereditary leiomyomatosis and renal cell cancer (HLRCC) where patients are predisposed to various benign tumors and an aggressive form of kidney cancer. *FH* alterations of unclear significance are frequently observed with germline testing; thus, there is an unmet need to classify *FH* variants by their cancer-associated risk, allowing for screening, early diagnosis and treatment. Here we quantify catalytic efficiency of 74 FH variants of uncertain significance. Over half were enzymatically inactive which is strong evidence of pathogenicity. We generated a panel of HLRCC cell lines expressing FH variants with a range of catalytic activities, then correlated fumarate levels with metabolic features. We found that fumarate accumulation blocks purine biosynthesis, rendering FH-deficient cells reliant on purine salvage to maintain purine nucleotide pools. Genetic or pharmacologic inhibition of the purine salvage pathway reduced HLRCC tumor growth *in vivo*. Together, these findings suggest pathogenicity of many patient-associated *FH* variants and reveal purine salvage as a targetable vulnerability in FH-deficient tumors.

**Statement of Significance:** This study functionally characterizes patient-associated FH variants with unknown significance for pathogenicity. This study also reveals nucleotide salvage pathways as a targetable feature of FH-deficient cancers, which are shown to be sensitive to the purine salvage pathway inhibitor 6-mercaptopurine. This presents a new rapidly translatable treatment strategy for FH-deficient cancers.
