## Supplemental Table S1 for "FH variant pathogenicity promotes purine salvage pathway dependence in kidney cancer"

### Sheet: Sheet1
			interpretation of pathogenicity (ClinVar, March 2022)			catalytic efficiency (1/min*1/ml)***			multimerization status
codon	variant	allele frequency (gnomAD)	HLRCC*	fumarase-deficiency*	active/inactive**	fumarate	malate	tetrameric/disrupted****	% tetramer	% dimer	% monomer
WT					active	2705	1081	tetrameric	80.4942	11.6848	7.821
51	R51W	7.96e-06	VUS/CI	P/LP	inactive	-	-	disrupted	2.04402	64.5676	33.3884
58	G58S	not available	VUS/CI	VUS/CI	partially active	2177.1	596.872	tetrameric	83.5764	14.3716	2.05197
65	D65G	1.41e-05	VUS/CI	P/LP	active	2390.21	1016.92	tetrameric	89.51	9.85092	0.639084
65	D65N	3.58e-05	VUS/CI	VUS/CI	active	2487.28	908.411	disrupted	72.5193	20.4642	7.01653
65	D65V	7.95e-06	VUS/CI	VUS/CI	active	2409.17	857.571	disrupted	70.8345	19.5098	9.65571
67	Y67D	not available	VUS/CI	VUS/CI	inactive	-	-	disrupted	8.29812	57.361	34.3409
70	A70T	5.17e-05	VUS/CI	VUS/CI	partially active	2244.7	1089.65	tetrameric	89.8608	6.41514	3.72408
70	A70V	not available	VUS/CI	VUS/CI	active	2531.3	781.208	tetrameric	92.5849	4.5888	2.82632
74	R74K	3.98e-06	VUS/CI	P/LP	inactive	-	-	disrupted	2.82582	85.2122	11.962
74	R74S	7.95e-06	VUS/CI	VUS/CI	inactive	-	-	disrupted	0.410567	68.4131	31.1763
87	R87C	2.83e-05	VUS/CI	VUS/CI	active	2593.87	1140.82	tetrameric	91.1417	5.82705	3.03127
88	M88T	3.98e-06	VUS/CI	VUS/CI	partially active	1019.06	550.911	disrupted	39.4863	56.8147	3.699
128	A128T	not available	VUS/CI	VUS/CI	active	2469.35	1066.08	tetrameric	84.7691	13.6043	1.62663
135	H135R	not available	VUS/CI	P/LP	inactive	-	-	disrupted	8.60063	44.0743	47.3251
137	P137L	not available	VUS/CI	VUS/CI	partially active	1802.25	778.64	disrupted	62.2931	21.0868	16.62
138	L138V	3.99e-06	VUS/CI	VUS/CI	partially active	2131.27	1027.54	tetrameric	79.0801	16.4806	4.43933
139	V139M	3.54e-05	VUS/CI	VUS/CI	partially active	1794.09	716.19	disrupted	72.407	26.8214	0.771614
151	M151K	not available	VUS/CI	P/LP	inactive	-	-	tetrameric	87.7949	9.76381	2.44126
162	I162T	3.98e-06	VUS/CI	VUS/CI	partially active	1299.18	485.757	disrupted	64.7295	23.8843	11.3862
170	G170D	not available	VUS/CI	VUS/CI	partially active	288.94	363.843	disrupted	71.7144	18.2682	10.0174
174	P174H	not available	VUS/CI	VUS/CI	partially active	917.196	490.447	disrupted	71.243	10.3497	18.4073
174	P174R	2.48e-05	VUS/CI	P/LP	partially active	649.512	255.666	tetrameric	76.8944	7.57217	15.5334
178	N178D	3.98e-06	VUS/CI	VUS/CI	inactive	-	-	tetrameric	82.3439	13.219	4.4371
185	Q185H	not available	VUS/CI	VUS/CI	inactive	-	-	disrupted	71.6522	20.1894	8.15843
187	S187L	3.99e-06	VUS/CI	VUS/CI	inactive	-	-	disrupted	53.7566	29.8454	16.3981
194	A194T	5.58e-05	VUS/CI	VUS/CI	partially active	1920.68	642.899	disrupted	67.093	28.0137	4.89326
225	F225S	3.98e-06	VUS/CI	VUS/CI	partially active	2132.68	726.878	disrupted	44.6475	35.3042	20.0483
230	K230E	not available	VUS/CI	P/LP	inactive	-	-	disrupted	4.30736	71.2224	24.4702
230	K230G	not available	VUS/CI	VUS/CI	inactive	-	-	disrupted	14.0934	57.2423	28.6643
230	K230R	3.98e-06	P/LP	P/LP	inactive	-	-	disrupted	17.0486	58.5251	24.4263
233	R233H	1.77e-05	P/LP	P/LP	inactive	-	-	disrupted	8.88179	53.5451	37.5732
234	T234P	not available	VUS/CI	VUS/CI	inactive	-	-	disrupted	24.7667	56.1287	19.1045
235	H235R	not available	VUS/CI	VUS/CI	inactive	-	-	disrupted	38.7849	39.329	21.8861
236	T236A	not available	VUS/CI	VUS/CI	partially active	1242.45	762.937	disrupted	53.8239	24.545	21.6311
481	T481A	3.19e-05	VUS/CI	VUS/CI	partially active	2079.69	743.233	disrupted	49.6334	32.7283	17.6383
247	E247V	4.03e-06	VUS/CI	VUS/CI	inactive	-	-	tetrameric	75.0333	23.2483	1.7184
248	F248L	4.02e-06	VUS/CI	VUS/CI	partially active	603.878	430.351	disrupted	57.5056	37.2207	5.2737
249	S249T	4.01e-06	VUS/CI	VUS/CI	partially active	1882.77	1341.98	disrupted	37.9658	49.2332	12.8011
261	R261I	not available	VUS/CI	P/LP	inactive	-	-	disrupted	9.87265	71.8898	18.2376
266	M266T	1.99e-05	VUS/CI	VUS/CI	partially active	1846.74	801.101	tetrameric	78.2926	15.0127	6.69462
277	T277S	not available	VUS/CI	VUS/CI	partially active	1042.87	519.593	disrupted	58.1579	26.0241	15.8181
298	A298P	not available	VUS/CI	VUS/CI	inactive	-	-	disrupted	10.4915	42.5553	46.9532
303	L303S	1.07e-05	VUS/CI	P/LP	active	3138.24	1127.99	tetrameric	82.668	3.95932	13.3727
308	A308T	3.98e-06	VUS/CI	VUS/CI	inactive	-	-	disrupted	5.97399	80.7919	13.2341
314	A314G	not available	VUS/CI	VUS/CI	inactive	-	-	disrupted	20.4007	69.0166	10.5828
314	A314V	not available	VUS/CI	VUS/CI	partially active	1388.72	1056.26	disrupted	54.8951	35.6786	9.42629
318	H318L	3.98e-06	VUS/CI	P/LP	inactive	-	-	disrupted	24.723	46.0796	29.1974
318	H318Y	not available	VUS/CI	VUS/CI	inactive	-	-	disrupted	5.97399	80.7919	13.2341
326	G326E	not available	VUS/CI	P/LP	inactive	-	-	disrupted	1.41177	63.9443	34.6439
330	T330P	not available	VUS/CI	VUS/CI	inactive	-	-	tetrameric	76.959	20.072	2.96898
333	C333Y	not available	VUS/CI	VUS/CI	inactive	-	-	disrupted	40.7864	43.9058	15.3078
340	N340D	3.98e-06	VUS/CI	VUS/CI	inactive	-	-	disrupted	2.30417	40.1041	57.5917
340	N340K	1.19e-05	P/LP	VUS/CI	inactive	-	-	disrupted	15.2274	67.7783	16.9944
341	D341G	not available	VUS/CI	P/LP	inactive	-	-	disrupted	39.7318	43.7202	16.5481
342	I342T	3.98e-06	VUS/CI	VUS/CI	partially active	1492	247.766	disrupted	25.7136	54.1327	20.1537
343	R343Q	7.96e-06	VUS/CI	VUS/CI	inactive	-	-	disrupted	10.7047	51.2563	38.039
348	G348S	3.98e-06	VUS/CI	VUS/CI	inactive	-	-	disrupted	7.99585	72.662	19.3422
350	R350Q	4.38e-05	VUS/CI	VUS/CI	inactive	-	-	disrupted	3.69447	56.6611	39.6445
350	R350W	1.59e-05	VUS/CI	VUS/CI	inactive	-	-	tetrameric	74.6518	18.7701	6.5781
370	G370R	not available	VUS/CI	VUS/CI	inactive	-	-	disrupted	34.6774	62.4991	2.82352
376	Q376P	6.01e-05	VUS/CI	P/LP	inactive	-	-	disrupted	11.8967	52.5893	35.5141
383	V383G	3.98e-06	VUS/CI	VUS/CI	active	3121.43	1435.77	tetrameric	83.176	8.13997	8.68405
338	I338T	7.96e-05	VUS/CI	VUS/CI	partially active	1460.68	1118.38	disrupted	57.7311	32.5832	9.68569
402	H402Y	1.19e-05	VUS/CI	VUS/CI	inactive	-	-	disrupted	14.2948	74.8099	10.8954
412	M412I	not available	VUS/CI	VUS/CI	active	2611.57	1148.71	tetrameric	77.8641	16.4726	5.6634
434	C434R	not available	VUS/CI	P/LP	inactive	-	-	disrupted	48.268	45.1342	6.59778
435	V435M	9.55e-05	VUS/CI	VUS/CI	active	2811.17	1310.52	disrupted	63.239	33.8024	2.95863
483	K483Q	4e-06	VUS/CI	VUS/CI	active	2560.26	1137.88	disrupted	71.5798	21.7976	6.62259
452	S452T	not available	VUS/CI	VUS/CI	partially active	359.265	414.69	disrupted	32.166	60.8515	6.98253
454	M454I	3.98e-06	VUS/CI	VUS/CI	inactive	-	-	tetrameric	98.9949	0.711858	0.293291
458	A458V	3.98e-06	VUS/CI	VUS/CI	partially active	2247.41	384.261	disrupted	59.6529	24.7267	15.6204
463	I463T	1.19e-05	VUS/CI	VUS/CI	partially active	1328.3	809.528	disrupted	67.2515	22.3286	10.4199
465	Y465D	not available	VUS/CI	VUS/CI	inactive	-	-	tetrameric	82.6886	14.7119	2.59949
477	K477dup	0.00101	VUS/CI	VUS/CI	partially active	1220.41	1429.11	tetrameric	75.8378	15.2546	8.90756
481	T481I	4.005e-06	VUS/CI	VUS/CI	active	3365.35	1728.42	tetrameric	97.1422	2.49903	0.358794
493	T493K	not available	VUS/CI	VUS/CI	active	2833.95	1052.83	tetrameric	81.0769	15.4002	3.52288
506	M506V	not available	VUS/CI	VUS/CI	inactive	-	-	disrupted	16.1516	64.1577	19.6907
*VUS/CI = variants of unknown significance or variants with conflicting interpretations of pathogenicity; P/LP = pathogenic or likely pathogenic variants. As of July 2022. Variants not recorded in ClinVar and associated with the given disease are listed here as VUS/CI.
**Active is defined as within 1 standard deviation of the mean catalytic efficiency of wildtype FH for all lots. Mean = 2705 (1/min*1/ml) and sd = 435.6.
***Where catalytic efficiencies were not measured as a result of the variant being inactive, a dash is used in place of a value.
****tetramer is defined as within one standard deviation of the mean % tetramer of wildtype FH for all lots. Mean = 80.49 % and sd = 7.357.
